# Multiplexed amplicon sequencing reveals the heterogeneous spatial distribution of pyrethroid resistance mutations in *Aedes albopictus* mosquito populations in Southern France

**DOI:** 10.1101/2023.08.05.552101

**Authors:** Albin Fontaine, Antoine Mignotte, Guillaume Lacour, Agnès Nguyen, Nicolas Gomez, Lionel Chanaud, Grégory L’Ambert, Sébastien Briolant

## Abstract

The risk of mosquito-borne diseases transmission is moving fast toward temperate climates with the colonization and proliferation of the Asian tiger mosquito vector *Aedes albopictus* and the rapid and mass transport of passengers returning from tropical regions where the viruses are endemic. The prevention of major *Aedes*-borne viruses heavily relies on the use of insecticides for vector control, mainly pyrethroids In Europe. High-throughput molecular assays can provide a cost-effective surrogate to phenotypic insecticide resistance assays when mutations have been previously linked to a resistance phenotype. Here, we screened for the spatial distribution of *kdr* mutations at a large scale using a two-step approach based on multiplexed amplicon sequencing and an unprecedented collection of field-derived mosquitoes in South of France. We identified the presence of the V1016G allele in 14 sites. The V1016G allele was predominantly found in South-East France close to the Italian border with two additional isolated sites close to Bordeaux and Marmande. All mosquitoes were heterozygous for this mutation and should not be phenotypically resistant to pyrethroid insecticide. Four other mutations were identified in our targeted genomic sequence: I1532T, M1006L, M1586L, M995L. Sequencing a section of maternally inherited mitochondrial genome confirmed that the spread of *Ae. albopictus* in France originated from founders with haplogroup A1. These findings contribute to the broader understanding of resistance dynamics in Europe and can inform targeted approaches to mitigate the impact of resistance on vector control.

---

Once confined to tropical areas, the risk of mosquito-borne diseases transmission is now moving fast toward temperate climates, fostered by the colonization and proliferation of the Asian tiger mosquito vector *Aedes (Stegomyia) albopictus* and the rapid and mass transport of passengers returning from tropical regions where the viruses are endemic. The unusually high secondary autochthonous cases of dengue virus (DENV) infections in South of France in 2022 illustrates the risk and is sounding the alarm^1^. The prevention of major *Aedes*-borne viruses heavily relies on the use of insecticides for vector control. In Europe, deltamethrin (a pyrethroid insecticide) is the only insecticide authorized in space spraying to target flying adult mosquitoes^1–3^. Resistance toward this insecticide has been described in *Ae. albopictus* populations throughout the world, including Europe^3–5^, but limited information is yet available for France. Their spread can negatively impact the effectiveness of vector control interventions and put in jeopardy our very limited defense line.

Monitoring phenotypic insecticide resistance at a large scale is expensive, time-consuming, and laborious. High-throughput molecular assays can provide a cost-effective surrogate when mutations have been previously linked to a resistance phenotype. In addition, molecular methods can detect resistance alleles before they reach fixation and can thus be used as an early-warning approach^6^. Mutations at 2 codon positions (V1016 and F1534) in the voltage sensitive sodium channel (Vssc) gene were experimentally identified as the main knockdown resistance (*kdr*, the main resistance mechanism to pyrethroids) mechanism in *Ae. albopictus*^4,7^. Here, we report a two-step approach based on multiplexed amplicon sequencing to screen for the spatial distribution of *kdr* mutations at a large scale using an unprecedented collection of field-derived mosquitoes sampled from 95 sites across 61 municipalities alongside a West to East transect in South of France.
