## Supplementary table 1 for "Multiplexed amplicon sequencing reveals the heterogeneous spatial distribution of pyrethroid resistance mutations in *Aedes albopictus* mosquito populations in Southern France"

### Sheet: Feuil1
Targeted genomic region	Primer names	Forward/Reverse	[Illumina Nextera® universal tails sequences ] Tag sequence (5′-3′)	Amplicon size (bp)
Exon 19-20 like on JAFDOQ010000349 chr3	Ae_exon19_20_tag1	Forward	TCGTCGGCAGCGTCAGATGTGTATAAGAGACAGCATGACACTGCCACGGTGGAACTTCA	59
	Ae_exon19_20_tag2	Forward	TCGTCGGCAGCGTCAGATGTGTATAAGAGACAGTGCAGTACTGCCACGGTGGAACTTCA	59
	Ae_exon19_20_tag3	Forward	TCGTCGGCAGCGTCAGATGTGTATAAGAGACAGACGTCAACTGCCACGGTGGAACTTCA	59
	Ae_exon19_20_tag4	Forward	TCGTCGGCAGCGTCAGATGTGTATAAGAGACAGGTACTGACTGCCACGGTGGAACTTCA	59
	Ae_exon19_20_tag5	Forward	TCGTCGGCAGCGTCAGATGTGTATAAGAGACAGCTAGTCACTGCCACGGTGGAACTTCA	59
	Ae_exon19_20_tag6	Forward	TCGTCGGCAGCGTCAGATGTGTATAAGAGACAGAGCTGAACTGCCACGGTGGAACTTCA	59
	Ae_exon19_20_tag7	Forward	TCGTCGGCAGCGTCAGATGTGTATAAGAGACAGTCGACTACTGCCACGGTGGAACTTCA	59
	Ae_exon19_20_tag8	Forward	TCGTCGGCAGCGTCAGATGTGTATAAGAGACAGGATCAGACTGCCACGGTGGAACTTCA	59
	Ae_exon19_20_R	Reverse	GTCTCGTGGGCTCGGAGATGTGTATAAGAGACAGTTGTTCGTTTCGTTGTCGGC	54
Exon 28 like on JAFDOQ010000349 chr3	Ae_exon28_tag1	Forward	TCGTCGGCAGCGTCAGATGTGTATAAGAGACAGCATGACAGCGTACCTGTGTCTGTTCCA	60
	Ae_exon28_tag2	Forward	TCGTCGGCAGCGTCAGATGTGTATAAGAGACAGTGCAGTAGCGTACCTGTGTCTGTTCCA	60
	Ae_exon28_tag3	Forward	TCGTCGGCAGCGTCAGATGTGTATAAGAGACAGACGTCAAGCGTACCTGTGTCTGTTCCA	60
	Ae_exon28_tag4	Forward	TCGTCGGCAGCGTCAGATGTGTATAAGAGACAGGTACTGAGCGTACCTGTGTCTGTTCCA	60
	Ae_exon28_tag5	Forward	TCGTCGGCAGCGTCAGATGTGTATAAGAGACAGCTAGTCAGCGTACCTGTGTCTGTTCCA	60
	Ae_exon28_tag6	Forward	TCGTCGGCAGCGTCAGATGTGTATAAGAGACAGAGCTGAAGCGTACCTGTGTCTGTTCCA	60
	Ae_exon28_tag7	Forward	TCGTCGGCAGCGTCAGATGTGTATAAGAGACAGTCGACTAGCGTACCTGTGTCTGTTCCA	60
	Ae_exon28_tag8	Forward	TCGTCGGCAGCGTCAGATGTGTATAAGAGACAGGATCAGAGCGTACCTGTGTCTGTTCCA	60
	Ae_exon28_R	Reverse	GTCTCGTGGGCTCGGAGATGTGTATAAGAGACAGACTATTGCTTGTGGTCGCCA	54
Mitochondrion	Primer pool 1
	Alb_mito_1_LEFT	Forward	CTAATAGCCTTCAAAGCTGAAAATATTTGT	30
	Alb_mito_1_RIGHT	Reverse	AAGCAGCAGTGTTAAAGAGGGG	22
	Alb_mito_3_LEFT	Forward	GCCGGAGCTATTACTATATTATTAACAGA	29
	Alb_mito_3_RIGHT	Reverse	TGGGCTACTACATAATATGTATCGTGA	27
	Alb_mito_5_LEFT	Forward	AGAAAGAATAATTACACAACGAACTCCT	28
	Alb_mito_5_RIGHT	Reverse	GATGGCCAATAACTTTTAAAGTAATTAAAGGAG	33
	Alb_mito_7_LEFT	Forward	AAATTGATGCTACTCCCGGACG	22
	Alb_mito_7_RIGHT	Reverse	TGAAGGGTCAAATACAGAAAATAAGTTTGT	30
	Alb_mito_9_LEFT	Forward	AAACTCTTTTAGGGCCAAATGGAC	24
	Alb_mito_9_RIGHT	Reverse	TCACTTGAATAAAGAGTTCTTAAAACAGCA	30
	Alb_mito_11_LEFT	Forward	AGGATTACGATGGGGAATAATTTTATTCA	29
	Alb_mito_11_RIGHT	Reverse	TCATCAACAAAATGTCAATATCAAGCTG	28
	Primer pool 2
	Alb_mito_2_LEFT	Forward	CCCCTTAATACTAGGAGCCCCT	22
	Alb_mito_2_RIGHT	Reverse	TCCTGGCAGAATTAAAATATAAACTTCTGG	30
	Alb_mito_4_LEFT	Forward	CCCTGCACTTTTATGATCTTTAGGAT	26
	Alb_mito_4_RIGHT	Reverse	GGTATGTTCTGCAGGAGGTAAAGT	24
	Alb_mito_6_LEFT	Forward	TCTAGGACTTCAAAATAGTACTTCTCCT	28
	Alb_mito_6_RIGHT	Reverse	CGTCCGGGAGTAGCATCAATTT	22
	Alb_mito_8_LEFT	Forward	ACTGAAAGCAAGTAATGAACTCTTAATTCA	30
	Alb_mito_8_RIGHT	Reverse	TCCATTATGTCCATTTGGCCCT	22
	Alb_mito_10_LEFT	Forward	ACCGGCCCTATATCAACATCTTAT	24
	Alb_mito_10_RIGHT	Reverse	AATTCCAATAGGAGGTCAAATTATTCCT	28
	Alb_mito_12_LEFT	Forward	AAAGTAATCATTCTCAAACTACTCAAGGA	29
	Alb_mito_12_RIGHT	Reverse	TCAAAGGGGGAAGATTTTTCTCGA	24
Universal adapters	Universal_upper_tag1	NA	TCGTCGGCAGCGTCAGATGTGTATAAGAGACAGCATGACT	40
	Universal_upper_tag2	NA	TCGTCGGCAGCGTCAGATGTGTATAAGAGACAGTGCAGTT	40
	Universal_upper_tag3	NA	TCGTCGGCAGCGTCAGATGTGTATAAGAGACAGACGTCAT	40
	Universal_upper_tag4	NA	TCGTCGGCAGCGTCAGATGTGTATAAGAGACAGGTACTGT	40
	Universal_upper_tag5	NA	TCGTCGGCAGCGTCAGATGTGTATAAGAGACAGCTAGTCT	40
	Universal_upper_tag6	NA	TCGTCGGCAGCGTCAGATGTGTATAAGAGACAGAGCTGAT	40
	Universal_upper_tag7	NA	TCGTCGGCAGCGTCAGATGTGTATAAGAGACAGTCGACTT	40
	Universal_upper_tag8	NA	TCGTCGGCAGCGTCAGATGTGTATAAGAGACAGGATCAGT	40
	Universal_lower_tag1	NA	GTCATGCTGTCTCTTATACACATCTCCGAGCCCACGAGAC	40
	Universal_lower_tag2	NA	ACTGCACTGTCTCTTATACACATCTCCGAGCCCACGAGAC	40
	Universal_lower_tag3	NA	TGACGTCTGTCTCTTATACACATCTCCGAGCCCACGAGAC	40
	Universal_lower_tag4	NA	CAGTACCTGTCTCTTATACACATCTCCGAGCCCACGAGAC	40
	Universal_lower_tag5	NA	GACTAGCTGTCTCTTATACACATCTCCGAGCCCACGAGAC	40
	Universal_lower_tag6	NA	TCAGCTCTGTCTCTTATACACATCTCCGAGCCCACGAGAC	40
	Universal_lower_tag7	NA	AGTCGACTGTCTCTTATACACATCTCCGAGCCCACGAGAC	40
	Universal_lower_tag8	NA	CTGATCCTGTCTCTTATACACATCTCCGAGCCCACGAGAC	40
